# A high-resolution map of bacteriophage øX174 transcription

**DOI:** 10.1101/2020.03.05.979765

**Authors:** Dominic Y. Logel, Paul R. Jaschke

## Abstract

Bacteriophage øX174 is a model virus for studies across the fields of structural biology, genetics, gut microbiome, and synthetic biology, but did not have a high-resolution transcriptome until this work. In this study we used next-generation sequencing to measure the RNA produced from øX174 while infecting its host *E. coli C.* We broadly confirm the past transcriptome model while revealing several interesting deviations from previous knowledge. Additionally, we measure the strength of canonical øX174 promoters and terminators and discover both a putative new promoter that may be activated by heat shock sigma factors, as well as rediscover a controversial Rho-dependent terminator. We also provide evidence for the first antisense transcription observed in the *Microviridae* family, identify two promoters that may be involved in generating this transcriptional activity, and discuss possible reasons why this RNA may be produced.
