## Supplemental Material File S2 for "A high-resolution map of bacteriophage øX174 transcription"

### Sheet: Predicted promoters
Sense Strand Promoters
Name	Sequence
bprom-01	TTTCAGACTTTTATTTCTCGCCATAAT
bprom-02	TTGGCACGATTAACCCTGATACCAATAAAAT
bprom-03	TTGAATGGTCGCCATGATGGTGGTTATTAT
bprom-04	TTAATGGATGAATTGGCACAATGCTACAAT
bprom-05	TTGAGAATCAAAAAGAGCTTACTAAAAT
bprom-06	CTGACGACCGATTAGAGGCGTTTTATGAT
bprom-07	TTGACTTAGTTCATCAGCAAACGCAGAAT
bprom-08	TTTCCAGACCGCTTTGGCCTCTATTAAGCT
bprom-09	ATGCCTCCAAATCTTGGAGGCTTTTTTATGGT
bprom-10	TTTAAGATTGCTGAGGGTCAGTGGTATCGT
bprom-11	TTACTTGAGGATAAATTATGTCTAATAT
bprom-12	TTCCCAAGAAGCTGTTCAGAATCAGAAT
bprom-13	TCTAATCTCTGGGCATCTGGCTATGAT
bprom-14	ATAACAATACTGTAGGCATGGGTGATGCT
bprom-15	TTTCGGATATTTCTGATGAGTCGAAAAAT
bprom-16	TTGACACCCTCCCAATTGTATGTTTTCAT
bprom-17	TTGCTTATCAACAGAAGGAGTCTACT
btss-05	ATCAGAAAGAGATTGCCGAGATGCAAA
btss-10	TGACGTTCTTACTGACGCAGAAGAAAA
btss-18	CAAACTTTTTTTCTGATAAGCTGGTTC
btss-33	GAGGTTATAACGCCGAAGCGGTAAAAA
btss-38	GACGACTTCTACCACATCTATTGACATTAT
btss-48	TTCCATGACGCAGAAGTTAACACTTTCGGATATT
btss-49	GAAAATGAGAAAATTCGACCTATCCTT
btss-54	CTCCCCCAACTTGATATTAATAACACTATAGA
btss-55	GGCTTCCATAAGCAGATGGATAACCGCATCA
btss-55	GAACGCCCTCTTAAGGATATTCGCGAT
btss-56	TAAGGATATTCGCGATGAGTATAATTA
btss-57	CTTCCATAAGCAGATGGATAACCGCATCAAGCT
p5211	CAAGGTTAGTGCTGAGGTTGACTTAGTTCATCAGCAAACGCAGAATCAGCGGTATGGCTC
Antisense Strand Promoters
Name	Sequence
pR1	TTTCTTTGATTTGGTCATTGGTAAAAT
pR2	ATGCAGCAGCAAGATAATCACGAGTATCCT
pR3	TAGTCACACAGTCCTTGACGGTATAAT
pR4	CTGAACGGACTGGAAACACTGGTCATAAT
pR5	TTAGCATAAGCAGCTTGCAGACCCATAAT
pR6	GTGACGATGAGGGACATAAAAAGTAAAAAT
pR7	TTAACCGGACGCTCGACGCCATTAATAAT
pR8	TTTCCGCCAGCAGTCCACTTCGATTTAAT
pR9	TTTCATCCCGAAGTTGCGGCTCATTCT
pR10	ATGAAGACGGCCATTAGCTGTACCAT
pR11	TTAATACCTTTCTTTTTGGGGTAATTATACT
pR12	TTTAAGAGCCTCGATACGCTCAAAGTCAAAAT

### Sheet: Predicted terminators
Sense Strand Terminators
Name	Sequence
findterm-01	ATGCTTGGCTTCCATAAGCAGATGGATAACCGCATCAAGCTCTTGGAAGAGATTCTGTCTTTTCGTATGCAGGGCGTTGAGTTCGATAATGGTGATATGTATGTTGACGGCCATAAGGCT
iterm-01	AAAATACGTGGCCTTATGGTTACAGTATGCCCATCGCAGTTCGCTACACGCAGGACGCTTTTTCACGTTCTGGTTGGTTGTGGCCTGTTGATGCTAAAGGTGAGCCGCTTAAAGCTACCAGTTATATGGCTGTTGGTTTCTATGTGGCTA
iterm-02	TGGTTGGTTGTGGCCTGTTGATGCTAAAGGTGAGCCGCTTAAAGCTACCAGTTATATGGCTGTTGGTTTCTATGTGGCTA
iterm-03	CCTTGCTGCTAAAGGTCTAGGAGCTAAAGAATGGAACAACTCACTAAAAACCAAGCTGTCGCTACTTCCCAAGAAGCTGTTCAGAATCAGAATGAGCCGCAACTTCGGGATGAAAATGCTCACAATGACA
iterm-04	CGGGATGAAAATGCTCACAATGACAAATCTGTCCACGGAGTGCTTAATCCAACTTACCAAGCTGGGTTACGACGCGACGCCGTTCAACCAGATATTGAAGCAGAACGCAAAAAGAGAGATGAGATTGAGGCT
iterm-05	ATTTCTGATGAGTCGAAAAATTATCTTGATAAAGCAGGAATTACTACTGCTTGTTTACGAATTAAATCGAAGTGGACTGCTGGCGGAAAAT
iterm-06	CGCGTTTACCTTGCGTGTACGCGCAGGAAACACTGACGTTCTTACTGACGCAGAAGAAAACGTGCGTCAAAAATTACGTGC
iterm-08	TGTCTAAAGGTAAAAAACGTTCTGGCGCTCGCCCTGGTCGTCCGCAGCCGTTGCGAGGTACTAAAGGCAAGCGTAAAGGCGCTCGTCTT
iterm-09	GGCGCTCGCCCTGGTCGTCCGCAGCCGTTGCGAGGTACTAAAGGCAAGCGTAAAGGCGCTCGTCTTTGGTATGTAGGTGG
RibEx-01	GGTACTAAAGGCAAGCGTAAAGGCGCTCGTCTTTGGTAT
RibEx-02	TTTTAATTGCAGGGGCTTCGGCCCCTTACTTGAGG
iterm-10	TGTGAGGTTATAACGCCGAAGCGGTAAAAATTTTAATTTTTGCCGCTGAGGGGTTGACCAAGCGAAGCGCGGTAGGTTTTCTGCTTAGGAGTTTAATC
iterm-11	CGTACGCCGGGCAATAACGTTTATGTTGGTTTCATGGTTTGGTCTAACTTTACCGCTACTAAATGCCGCGGATTGGTTTCGCTGA
iterm-12	CGTTTATGTTGGTTTCATGGTTTGGTCTAACTTTACCGCTACTAAATGCCGCGGATTGGTTTCGCTGAATCAGGTTATTAAAGAGATTAT
iterm-13	GCTGGCACTTCTGCCGTTTCTGATAAGTTGCTTGATTTGGTTGGACTTGGTGGCAAGTCTGCCGCTGATAAAGGAAAGGATAC
iterm-14	GTTGACGCCGGATTTGAGAATCAAAAAGAGCTTACTAAAATGCAACTGGACAATCAGAAAGAGATTGCCGAGATGCAAAATGAGACTCAAAAAGAGATTGCTGGCATTCAGTCGGCGACTTCACGCCAGAATACGAAAGAC
iterm-15	TGCAAAATGAGACTCAAAAAGAGATTGCTGGCATTCAGTCGGCGACTTCACGCCAGAATACGAAAGACCAGGTATATGCA
RibEx-03	ATTGCTGGCATTCAGTCGGCGACTTCACGCCAGAAT
iterm-16	GCGTCTATTATGGAAAACACCAATCTTTCCAAGCAACAGCAGGTTTCCGAGATTATGCGCCAAATGCTTACTCAAGCTCAAACGGCTGGTCAGTATTTTACCAAT
iterm-17	TCCGAGATTATGCGCCAAATGCTTACTCAAGCTCAAACGGCTGGTCAGTATTTTACCAATGACCAAATCAAAGAAATGACTCGCA
findterm-02	ATCAGCGGTATGGCTCTTCTCATATTGGCGCTACTGCAAAGGATATTTCTAATGTCGTCACTGATGCTGCTTCTGGTGTGGTTGATATTTTTCATGGTATTGATAAAGCTGTTGCCGATA
Rho Utilization (RUT) sites
Name	Sequence
RUT-1	GGTTCGTTCTTATTACCCTTCTGAATGTCACGCTGATTATTTTGACTTTGAGCGTATCGAGGCTCTTAAACCTGCTATT
RUT-2	GTTTTTGACACTCTCACGTTGGCTGACGACCGATTAGAGGCGTTTTATGATAATCCCAATGCTTTGCGTGACTATTTTC
RUT-3	ATGCTCACAATGACAAATCTGTCCACGGAGTGCTTAATCCAACTTACCAAGCTGGGTTACGACGCGACGCCGTTCAACC
RUT-4	AATTCGACCTATCCTTGCGCAGCTCGAGAAGCTCTTACTTTGCGACCTTTCGCCATCAACTAACGATTCTGTCAAAAAC
RUT-5	AATCATGAGTCAAGTTACTGAACAATCCGTACGTTTCCAGACCGCTTTGGCCTCTATTAAGCTCATTCAGGCTTCTGCC
RUT-6	TTGCTGCCGTCATTGCTTATTATGTTCATCCCGTCAACATTCAAACGGCCTGTCTCATCATGGAAGGCGCTGAATTTAC
RUT-7	TTATTACCATTTCAACTACTCCGGTTATCGCTGGCGACTCCTTCGAGATGGACGCCGTTGGCGCTCTCCGTCTTTCTCC
RUT-8	GATGCTCGTTATGGTTTCCGTTGCTGCCATCTCAAAAACATTTGGACTGCTCCGCTTCCTCCTGAGACTGAGCTTTCTC
RUT-9	TTTTCTGGTCGTGTTCAACAGACCTATAAACATTCTGTGCCGCGTTTCTTTGTTCCTGAGCATGGCACTATGTTTACTC
RUT-10	TTCAGACTTTTATTTCTCGCCATAATTCAAACTTTTTTTCTGATAAGCTGGTTCTCACTTCTGTTACTCCAGCTTCTTC
RUT-11	TTTTGATGCCGACCCTAAATTTTTTGCCTGTTTGGTTCGCTTTGAGTCTTCTTCGGTTCCGACTACCCTCCCGACTGCC
RUT-12	GTATTAAATCTGCCATTCAAGGCTCTAATGTTCCTAACCCTGATGAGGCCGCCCCTAGTTTTGTTTCTGGTGCTATGGC
RUT-13	GCATTCAGTCGGCGACTTCACGCCAGAATACGAAAGACCAGGTATATGCACAAAATGAGATGCTTGCTTATCAACAGAA
Antisense Strand Terminators
Name	Sequence
iT-RC-01	GAACCATAAAAAAGCCTCCAAGATTTGGAGGCATGAAAACATACAATTGGGAGGGTGTCAATCCTGACGGTTATTTCCTAGACAAA
iT-RC-02	CTGCTGTTGCTTGGAAAGATTGGTGTTTTCCATAATAGACGCAACGCGAGCAGTAGACTCCTTCTGTTGATAAGCAAGCATCTCATTTTGTGCATATACCTGGTCTTTCGTATTC
iT-RC-03	GCGTGAAGTCGCCGACTGAATGCCAGCAATCTCTTTTTGAGTCTCATTTTGCATCTCGGCAATCTCTTTCTGATTGTCCAGTTGCATTTTAGTAAGCTCTTTTTGATTCTCAAATCCGGCG
iT-RC-04	GCCTTGAATGGCAGATTTAATACCACATCACCCATGCCTACAGTATTGTTATCGGTAGCAAGCACATCACCTTGAATGCCACCGGAGGCGGCTTTTTGACCGCCTCCAAACAATTTAGA
iT-RC-05	ACAGTCCTTGACGGTATAATAACCACCATCATGGCGACCATTCAAAGGATAAACATCATAGGCAGTCGGGAGGGTAGTCGGAACCGAAGAAGACTCAAAGCGAACCAAACAGGCAAAAAATTTAGGGTCGGCATCAAAAGCAA
iT-RC-06	AACTCCTAAGCAGAAAACCTACCGCGCTTCGCTTGGTCAACCCCTCAGCGGCAAAAATTAAAATTTTTACCGCTTCGGCGTTATAACCTCACACTCAA
iT-RC-07	AAGCACCTTTAGCGTTAAGGTACTGAATCTCTTTAGTCGCAGTAGGCGGAAAACGAACAAGCGCAAGAGTAAACATAGTGCCATGCTCAGGAACAAAGAAACGCGGCACAGAATGTTTATAGGTC
iT-RC-08	GAAACAAATGCTTAGGGATTTTATTGGTATCAGGGTTAATCGTGCCAAGAAAAGCGGCATGGTCAATATAACCAGTAGTGTTAACAGTCGGGAGAGGAGTGGCATTAACACCATCCTTCATGAACTTAATCCAC
iT-RC-09	CGTGACGATGAGGGACATAAAAAGTAAAAATGTCTACAGTAGAGTCAATAGCAAGGCCACGACGCAATGGAGAAAGACGGAGAGCGCCAACGGCGTCCATCTCGAAGGAGTCGCCAGCGATAACCGGAGTAGTTGAAATGGT
iT-RC-10	TTTTCTCATTTTCCGCCAGCAGTCCACTTCGATTTAATTCGTAAACAAGCAGTAGTAATTCCTGCTTTATCAAGATAATTTTTCGACTCATCAGAAATAT
iT-RC-11	TTTTAGTGAGTTGTTCCATTCTTTAGCTCCTAGACCTTTAGCAGCAAGGTCCATATCTGACTTTTTGTTAACGTATTTAGCCA
iT-RC-12	AACGCCCTGCATACGAAAAGACAGAATCTCTTCCAAGAGCTTGATGCGGTTATCCATCTGCTTATGGAAGCCAAGCATTGGGGATTGAGAAAGAGTAGAAATGCCACAAGCCTCAATAGCAGGTTTAAGAGCCTCGATACGCTCAAAGTCAAAATAATCAGCGTGACAT
